# Resilience of S309 and AZD7442 monoclonal antibody treatments against infection by SARS-CoV-2 Omicron lineage strains

**DOI:** 10.1101/2022.03.17.484787

**Authors:** James Brett Case, Samantha Mackin, John Errico, Zhenlu Chong, Emily A. Madden, Barbara Guarino, Michael A. Schmid, Kim Rosenthal, Kuishu Ren, Ana Jung, Lindsay Droit, Scott A. Handley, Peter J. Halfmann, Yoshihiro Kawaoka, James E. Crowe, Daved H. Fremont, Herbert W. Virgin, Yueh-Ming Loo, Mark T. Esser, Lisa A. Purcell, Davide Corti, Michael S. Diamond

## Abstract

Omicron variant strains encode large numbers of changes in the spike protein compared to historical SARS-CoV-2 isolates. Although *in vitro* studies have suggested that several monoclonal antibody therapies lose neutralizing activity against Omicron variants^1-4^, the effects *in vivo* remain largely unknown. Here, we report on the protective efficacy against three SARS-CoV-2 Omicron lineage strains (BA.1, BA.1.1, and BA.2) of two monoclonal antibody therapeutics (S309 [Vir Biotechnology] monotherapy and AZD7442 [AstraZeneca] combination), which correspond to ones used to treat or prevent SARS-CoV-2 infections in humans. Despite losses in neutralization potency in cell culture, S309 or AZD7442 treatments reduced BA.1, BA.1.1, and BA.2 lung infection in susceptible mice that express human ACE2 (K18-hACE2). Correlation analyses between *in vitro* neutralizing activity and reductions in viral burden in K18-hACE2 or human Fcγ R transgenic mice suggest that S309 and AZD7442 have different mechanisms of protection against Omicron variants, with S309 utilizing Fc effector function interactions and AZD7442 acting principally by direct neutralization. Our data in mice demonstrate the resilience of S309 and AZD7442 mAbs against emerging SARS-CoV-2 variant strains and provide insight into the relationship between loss of antibody neutralization potency and retained protection *in vivo*.
