## Supplemental Table 1 for "Resilience of S309 and AZD7442 monoclonal antibody treatments against infection by SARS-CoV-2 Omicron lineage strains"

### Sheet: Sheet1
	Supplementary Table 1. Omicron variant mutations.
BA.1 (B.1.1.529)			BA.1.1 (B.1.1.529 R346K)			BA.2
hCoV-19/USA/WI-WSLH-221686/2021			hCoV-19/USA/HI-CDC-4359259-001/2021			hCoV-19/Japan/UT-NCD1288-2N/2022
	A67V		A67V			T19I
	Δ69-70		Δ69-70			L24S
	T95I		T95I			Δ25-27
	G142D		G142D			G142D
	Δ143-145		Δ143-145			V213G
	Δ211		Δ211			G339D
	L212I		L212I			S371F
	insertion 214EPE		insertion 214EPE			S373P
	G339D		G339D			S375F
	S371L		R346K			T376A
	S373P		S371L			D405N
	S375F		S373P			R408S
	K417N		S375F			K417N
	N440K		K417N			N440K
	G446S		N440K			S477N
	S477N		G446S			T478K
	T478K		S477N			E484A
	E484A		T478K			Q493R
	Q493R		E484A			Q498R
	G496S		Q493R			N440K
	Q498R		G496S			N501Y
	N501Y		Q498R			Y505H
	Y505H		N501Y			D614G
	T547K		Y505H			H655Y
	D614G		T547K			N679K
	H655Y		D614G			P681H
	N679K		H655Y			N764K
	P681H		N679K			D796Y
	N764K		P681H			Q954H
	D796Y		N764K			N969K
	N856K		D796Y
	Q954H		N856K
	N969K		Q954H
	L981F		N969K
			L981F
